# Convergence of autism proteins at the cilium

**DOI:** 10.1101/2024.12.05.626924

**Authors:** Elina Kostyanovskaya, Micaela C. Lasser, Belinda Wang, James Schmidt, Ethel Bader, Chad Buteo, Juan Arbelaez, Aria Rani Sindledecker, Kate E. McCluskey, Octavio Castillo, Sheng Wang, Jeanselle Dea, Kathryn A. Helde, J. Michael Graglia, Elise Brimble, David B. Kastner, Aliza T. Ehrlich, Matthew W. State, A. Jeremy Willsey, Helen Rankin Willsey

**Affiliations:** Department of Psychiatry and Behavioral Sciences, UCSF Weill Institute for Neurosciences, University of California San Francisco, San Francisco, CA; SynGap Research Fund, Mill Valley, CA; Citizen Health, San Francisco, CA; Chan Zuckerberg Biohub – San Francisco, San Francisco, CA

## Abstract

Hundreds of high-confidence autism genes have been identified, yet the relevant etiological mechanisms remain unclear. Gene ontology analyses have repeatedly identified enrichment of proteins with annotated functions in gene expression regulation and neuronal communication. However, proteins are often pleiotropic and these annotations are inherently incomplete. Our recent autism functional genetics work has suggested that these genes may share a common mechanism at the cilium, a membrane-bound organelle critical for neurogenesis, brain patterning, and neuronal activity–all processes strongly implicated in autism. Moreover, autism commonly co-occurs with conditions that are known to involve ciliary-related pathologies, including congenital heart disease, hydrocephalus, and blindness. However, the role of autism genes at the cilium has not been systematically investigated. Here we demonstrate that autism proteins spanning disparate functional annotations converge in expression, localization, and function at cilia, and that patients with pathogenic variants in these genes have cilia-related co-occurring conditions and biomarkers of disrupted ciliary function. This degree of convergence among genes spanning diverse functional annotations strongly suggests that cilia are relevant to autism, as well as to commonly co-occurring conditions, and that this organelle should be explored further for therapeutic potential.

**One-Sentence Summary:** Autism genes of diverse functional annotations converge at cilia, deepening our understanding of underlying autism biology and co-occurring conditions.
