## Supplementary material for "Convergence of autism proteins at the cilium": Table S3

### Sheet: Frogs and rats combined
Gene	Satterstrom et al 2020 Functional Annotation, Table S4	Our Category (Figure S3)	On motile cilia in Xenopus by overexpression?	On primary cilia in rat neurons by overexpression?	On cilia in rats by overexpression OR antibody stain?	On cilia in Xenopus OR rats?	On cilia in Xenopus AND rats?	On cilia in Xenopus AND rats by overexpression OR antibody staining?
PTEN	Neuronal Communication	other/neuronal signaling	no	no	no	FALSE	FALSE	FALSE
SYNGAP1	Neuronal Communication	synaptic/neuronal signaling	yes	yes	yes	TRUE	TRUE	TRUE
ARID1B	Gene Expression Regulation	chromatin	no	yes	yes	TRUE	FALSE	FALSE
SCN2A	Neuronal Communication	synaptic/neuronal signaling	yes	yes	yes	TRUE	TRUE	TRUE
SHANK3	Neuronal Communication	synaptic/neuronal signaling	yes	yes	yes	TRUE	TRUE	TRUE
ADNP	Gene Expression Regulation	chromatin	yes	no	no	TRUE	FALSE	FALSE
FOXP1	Gene Expression Regulation	transcription	no	yes	yes	TRUE	FALSE	FALSE
CHD8	Gene Expression Regulation	chromatin	yes	yes	yes	TRUE	TRUE	TRUE
CHD2	Gene Expression Regulation	chromatin	yes	yes	yes	TRUE	TRUE	TRUE
GRIN2B	Neuronal Communication	synaptic/neuronal signaling	yes	inconclusive	yes	TRUE	FALSE	TRUE
POGZ	Gene Expression Regulation	chromatin	yes	yes	yes	TRUE	TRUE	TRUE
NRXN1	Neuronal Communication	synaptic/neuronal signaling	no	yes	yes	TRUE	FALSE	FALSE
SUV420H1	Gene Expression Regulation	chromatin	yes	no	no	TRUE	FALSE	FALSE
ASH1L	Gene Expression Regulation	chromatin	yes	no	no	TRUE	FALSE	FALSE
SLC6A1	Neuronal Communication	synaptic/neuronal signaling	yes	yes	yes	TRUE	TRUE	TRUE
ASXL3	Gene Expression Regulation	transcription	yes	inconclusive	inconclusive	TRUE	FALSE	FALSE
DYRK1A	Cytoskeleton	cytoskeletal	yes	yes	yes	TRUE	TRUE	TRUE
GIGYF1	NA	other	yes	no	no	TRUE	FALSE	FALSE
DYNC1H1	Cytoskeleton	other/cytoskeletal	no	yes	yes	TRUE	FALSE	FALSE
DLG4	NA	synaptic/neuronal signaling	yes	yes	yes	TRUE	TRUE	TRUE
MBD5	Gene Expression Regulation	chromatin	no	inconclusive	inconclusive	FALSE	FALSE	FALSE
MED13	Gene Expression Regulation	transcription	no	yes	yes	TRUE	FALSE	FALSE
RFX3	Gene Expression Regulation	transcription	no	no	no	FALSE	FALSE	FALSE
DEAF1	Gene Expression Regulation	transcription	no	inconclusive	inconclusive	FALSE	FALSE	FALSE
SATB2	NA	transcription	no	no	no	FALSE	FALSE	FALSE
SETD5	Gene Expression Regulation	chromatin	yes	no	no	TRUE	FALSE	FALSE
RORB	Gene Expression Regulation	transcription	no	no	no	FALSE	FALSE	FALSE
KDM5B	Gene Expression Regulation	chromatin	yes	yes	yes	TRUE	TRUE	TRUE
STXBP1	Neuronal Communication	synaptic/neuronal signaling	yes	inconclusive	yes	TRUE	FALSE	TRUE
NF1	NA		UNABLE TO CLONE	UNABLE TO CLONE
TOTALS						23	10	12
