## Supplementary material for "Convergence of autism proteins at the cilium": Table S5

### Sheet: Raw counts_for_Fisher_test
Condition	No phenotype (n)	Moderate or Severe Phenotype (n)
Uninjected	20	1
syngap1 MO	9	12
syngap1 MO + Human SYNGAP1	20	2

### Sheet: Fisher Test
P_Value
6.13993e-05

### Sheet: Phenotype_percentages_for_bargr
Condition	No phenotype (% animals)	Severe cilia phenotype (% animals)
Uninjected	95.24	4.76
syngap1 MO	42.86	57.14
syngap1 MO + Human SYNGAP1	90.91	9.09

### Sheet: Pairwise Results
Comparison	P_Value	Adjusted_P_Value
Uninjected : Syngap1 Morpholino	0.0005	0.0015
Uninjected : Syngap1 morpholino + hSYNGAP1-GFP	1	1
Syngap1 Morpholino : Syngap1 morpholino + hSYNGAP1-GFP	0.00106	0.00318
